# Multi-omics profiling links epigenetic and lncRNA changes to early human endochondral ossification priming

**DOI:** 10.64898/2026.07.08.735777

**Authors:** David Hidalgo Gil, Alejandro Garcia Garcia, Francine Wolf, Sara González Antón, Sacha Bosch, Ani Grigoryan, Phuong Cao Thi Ngoc, Sowndarya Muthukumar, Cristian Bellodi, Andrea Barbero, Paul Bourgine

## Abstract

Differentiation programs remain incompletely understood across stem cell types, including for human bone marrow mesenchymal stromal/stem (BM-MSCs) cells, a heterogenous population orchestrating bone formation and establishing a functional hematopoietic niche in the bone marrow. BM-MSCs form and repair bone through the evolutionarily conserved process of endochondral ossification (EO), initiated by deposition of a transient cartilage template subsequently remodeled into bone and bone marrow tissues. Despite their considerable potential for skeletal regeneration, the early molecular and cellular events underlying BM-MSCs commitment to EO remain elusive. To overcome donor dependent variability in chondrogenic potential that limits mechanistic studies, we here exploit OssiGel as a potent chondro-inductive extracellular matrix offering robust recapitulation of EO by BM-MSCs. Through multi-omics profiling of OssiGel-primed BM-MSCs, we identify rapid chromatin remodeling at chondrogenic loci as concomitant with lineage commitment. The emergence of chondro-progenitors and TWIST1+ skeletal populations is detected as early as 3 days *in vivo* and correlates with successful EO recapitulation. Mechanistically, we identify LINC02511 as positive regulator of EO. We confirm presence of LINC02511 in human skeletal atlases, and its CRISPR-mediated silencing significantly impaired EO. By integrating human tissue engineering strategies with single cell multi-omics profiling, our study provides a framework for deciphering BM-MSCs fate decisions, highlighting the role of enhancer and non-coding elements as key determinants of early lineage specification. These findings advance our understanding of BM-MSCs biology and will prompt their translational exploitation in regenerative medicine.
