## Supplemental table 1 for "Multi-omics profiling links epigenetic and lncRNA changes to early human endochondral ossification priming"

### Sheet: Sheet1
Sample	Sex	Age	Group
D003	F	28	High CC
D008	F	29	High CC
D009	M	19	High CC
D013	F	23	High CC
MSODB	F	51	High CC
MSODB	F	51	Low CC
BM246	M	46	Low CC
BM252	M	53	Low CC
BM253	F	49	Low CC
BM214	Male	18	High CC
BM231	Male	17	High CC
BM265	Female	39	High CC
BM268	Male	34	High CC
BM169	Male	44	Low CC
BM187	Male	43	Low CC
BM228	Male	38	Low CC
BM243	Male	38	Low CC
BM244	Female	62	Low CC
